# SMG1:SMG8:SMG9-complex integrity maintains robustness of nonsense-mediated mRNA decay

**DOI:** 10.1101/2024.04.15.589496

**Authors:** Sabrina Kueckelmann, Sophie Theunissen, Jan-Wilm Lackmann, Marek Franitza, Kerstin Becker, Volker Boehm, Niels H. Gehring

## Abstract

Nonsense-mediated mRNA decay (NMD) is a translation-dependent mRNA turnover pathway, which degrades transcripts containing premature termination codons. SMG1-mediated phosphorylation of the key NMD factor UPF1 is essential for NMD initiation and regulated by SMG9 and the C-terminus of SMG8. However, their specific roles in NMD regulation within intact cells remain partially understood. Here, we deleted the C-terminus of endogenous SMG8 in human cultured cells, which resulted in unchanged NMD activity. Cell lines lacking SMG8 and SMG9 showed slight NMD inhibition and unchanged UPF1 phosphorylation levels, but were sensitized to treatment with a SMG1 inhibitor (SMG1i). Transcriptome-wide analysis revealed the upregulation of NMD-annotated transcripts, which corresponded to synergistic effects of SMG1i concentration and SMG8 and SMG9 knock-out conditions. Moreover, the UPF1 interactome showed enrichment of various NMD factors in SMG8 or SMG9 knock-out cells and following SMG1i treatment, suggesting an accumulation of stalled NMD complexes at various stages of the NMD process. Together, our work uncovers important roles of SMG8 and SMG9 in maintaining NMD robustness in human cells.
