## Supplemental Table S1 for "SMG1:SMG8:SMG9-complex integrity maintains robustness of nonsense-mediated mRNA decay"

### Sheet: Cell lines
Kueckelmann et al. 2024 - Table S1 - Cell lines
List of all cell lines used in this study
Cell lines
Name	Description	Cell line	Integrated sequence	Source	Internal ID
HCT116	Control cell line	HCT116	none	ATCC; Cat# CCL-247; CVCL_0291	C138
HCT116 SMG8-delKID Clone 105	SMG8 delKID	HCT116	pCRISPaint-myc-PuroR	This study	C239
HCT-116 SMG8-KO-AA-clone A	SMG8 KO-A	HCT116	pCRISPaint-myc-PuroR	This study	C029
HCT-116 SMG8-KO-AA-clone B	SMG8 KO-B	HCT116	pCRISPaint-myc-PuroR	This study	C030
HCT116 SMG9-KO-chop94-A	SMG9 KO-A	HCT116	pCRISPaint-GFP-PuroR	This study	C007
HCT116 SMG9-KO-chop94-B	SMG9 KO-B	HCT116	pCRISPaint-GFP-PuroR	This study	C008
HCT-116 WT PITCh FLAG-UPF1 Klon 6	WT with endogenously tagged FLAG-UPF1	HCT116	pCRIS-PITChv2-HygR-FLAG (UPF1 N)	This study	C213
HCT-116 WT PITCh FLAG-UPF1 Klon 2	WT with endogenously tagged FLAG-UPF1	HCT116	pCRIS-PITChv2-HygR-FLAG (UPF1 N)	This study	C214
HCT-116 SMG8-KO-B PITCh FLAG-UPF1 Klon 6	SMG8 KO-B with endogenously tagged FLAG-UPF1	HCT116	pCRIS-PITChv2-HygR-FLAG (UPF1 N)	This study	C201
HCT-116 SMG8-KO-B PITCh FLAG-UPF1 Klon 10	SMG8 KO-B with endogenously tagged FLAG-UPF1	HCT116	pCRIS-PITChv2-HygR-FLAG (UPF1 N)	This study	C202
HCT-116 SMG9-KO-A PITCh FLAG-UPF1 Klon 5	SMG9 KO-B with endogenously tagged FLAG-UPF1	HCT116	pCRIS-PITChv2-HygR-FLAG (UPF1 N)	This study	C203
HCT-116 SMG9-KO-A PITCh FLAG-UPF1 Klon 9	SMG9 KO-B with endogenously tagged FLAG-UPF1	HCT116	pCRIS-PITChv2-HygR-FLAG (UPF1 N)	This study	C204
Flp-In-T-REx-293 (FT-293)	Control cell line	Flp-In-T-REx-293	none	Thermo Fisher Scientific; Cat# R78007; CVCL_U427	C001
FT-293 SMG8-KO-AA-A	SMG8 KO-A	Flp-In-T-REx-293	pCRISPaint-GFP-PuroR	This study	Z781
FT-293 SMG8-KO-AA-B	SMG8 KO-B	Flp-In-T-REx-293	pCRISPaint-GFP-PuroR	This study	Z782
FT-293 SMG8-KO-AA-C	SMG8 KO-C	Flp-In-T-REx-293	pCRISPaint-GFP-PuroR	This study	C005
FT-293 SMG8-KO-AA-D	SMG8 KO-D	Flp-In-T-REx-293	pCRISPaint-GFP-PuroR	This study	C006
FT-293 SMG8 KO-D pcDNA5-FLAG-GST	SMG8 KO-D expressing FLAG-GST	Flp-In-T-REx-293	pcDNA5-FLAG-GST	This study	C197
FT-293 FT SMG8 KO D - pcDNA5-FLAG-SMG8 WT	SMG8 KO-D expressing FLAG-SMG8 WT	Flp-In-T-REx-293	pcDNA5-FLAG-SMG8	This study	C224
FT-293 FT SMG8 KO D - pcDNA5-FLAG-SMG8 mut F (mut 9A)	SMG8 KO-D expressing FLAG-SMG8 mut 9A	Flp-In-T-REx-293	pcDNA5-FLAG-SMG8 delXho mut 9A (F219R, I221R)	This study	C228
FT-293 FT SMG8 KO D - pcDNA5-FLAG-SMG8 mut G (mut 9B)	SMG8 KO-D expressing FLAG-SMG8 mut 9B	Flp-In-T-REx-293	pcDNA5-FLAG-SMG8 delXho mut 9B (I491R, F495R)	This study	C229
FT-293 FT SMG8 KO D - pcDNA5-FLAG-SMG8 mut FG (mut 9AB)	SMG8 KO-D expressing FLAG-SMG8 mut 9AB	Flp-In-T-REx-293	pcDNA5-FLAG-SMG8 delXho mut 9AB (F219R, I221R, I491R, F495R)	This study	C230
FT-293 FT SMG8 KO D - pcDNA5-FLAG-SMG9	SMG8 KO-D expressing FLAG-SMG9	Flp-In-T-REx-293	pcDNA5-FLAG-SMG9	This study	C218

### Sheet: Antibodies
Kueckelmann et al. 2024 - Table S1 - Antibodies
List of all antibodies used in this study
Antibodies
Antibody	Internal ID	Name	Dilution	Source	Cat#
anti-FLAG	AK-103	ANTI-FLAG® antibody	1:3000	Sigma-Aldrich	F7425
anti-FLAG	AK-115	DYKDDDDK Tag (D6W5B) Rabbit mAb	1:1000	Cell Signaling Technology	14793
anti-Myc	AK-106	Myc-Tag (9B11) Mouse mAb	1:3000	Cell Signaling Technology	2276
anti-UPF1	AK-128	RENT1 Antibody	1:2000	Bethyl	A300-038A-M
anti-UPF1	AK-156	RENT1 Antibody	1:2500	Bethyl Laboratories	A300-036A
anti-pUPF1	AK-146	Anti-phospho-Upf1 (Ser1127)	1:1000	EMD Millipore	07-1016
anti-phospho	AK-126	Phospho-(Ser/Thr) ATM/ATR Substrate (4F7)	1:1000	Cell Signaling Technology	2909
anti-SMG1	AK-088	Anti-SMG1	1:10000	Calbiochem	DR1035
anti-SMG6	AK-135	Anti-SMG6 antibody	1:1000	Abcam	ab87539
anti-SMG7	AK-136	SMG7 antibody	1:1000	Biorbyt	orb214942
anti-SMG8	AK-159	SMG8 Polyclonal Antibody	1:1000	Proteintech	28040-1-AP
anti-SMG8	AK-169	/	1:3000	Akio Yamashita et al., 2009 (PMID: 19417104)	/
anti-SMG9	AK-170	/	1:10000	Akio Yamashita et al., 2009 (PMID: 19417104)	/
anti-Tubulin	AK-084	Monoclonal Anti-α-Tubulin	1:5000	Sigma-Aldrich	T6074
anti-rabbit	AK-105	Peroxidase-conjugated AffiniPure Goat Anti-Rabbit IgG F(ab')2 Fragment Specific	1:3000	Jackson dianova	111-035-006
anti-goat	AK-145	Peroxidase AffiniPure™ Donkey Anti-Goat IgG (H+L)	1:10000	Jackson ImmunoResearch	705-035-147
anti-mouse	AK-101	Peroxidase-conjugated AffiniPure Goat Anti-Mouse IgG (H+L)	1:3000	Jackson dianova	115-035-003

### Sheet: Plasmids
Kueckelmann et al. 2024 - Table S1 - Plasmids
List of all plasmids used in this study
Plasmids
Name	Vector	Description	Internal ID
pcDNA5/FRT/TO Mammalian Expression Vector	pcDNA5/FRT/TO	Thermo Fisher Scientific; Cat# V652020	2946
pOG44 Flp recombinase expression vector	pOG44	Thermo Fisher Scientific; Cat# V600520	709
pcDNA5/FRT/TO FLAG GST	pcDNA5/FRT/TO	FLAG-tagged Glutathion-S-Transferasen (control)	3312
pcDNA5/FRT/TO FLAG SMG8 WT	pcDNA5/FRT/TO	FLAG-tagged siRNA-resistant full-length SMG8 rescue construct	3601
pcDNA5/FRT/TO FLAG SMG8 mut 9A	pcDNA5/FRT/TO	FLAG-tagged siRNA-resistant full-length SMG8 mutant rescue construct (F219R, I221R)	3724
pcDNA5/FRT/TO FLAG SMG8 mut 9B	pcDNA5/FRT/TO	FLAG-tagged siRNA-resistant full-length SMG8 mutant rescue construct (I491R, F495R)	3725
pcDNA5/FRT/TO FLAG SMG8 mut 9AB	pcDNA5/FRT/TO	FLAG-tagged siRNA-resistant full-length SMG8 mutant rescue construct (F219R, I221R, I491R, F495R)	3775
pcDNA5/FRT/TO FLAG SMG9	pcDNA5/FRT/TO	FLAG-tagged not siRNA-resistant full-length SMG9 rescue construct	3622
pX330-BbsI-PITCh-UPF1-N	pX330	pX330-BbsI-PITCh was a gift from Peter Kaiser (Addgene plasmid # 127875 ; http://n2t.net/addgene:127875 ; RRID:Addgene_127875) ; gRNA sequence was integrated via oligo annealing of P3026/P3027	3914
pCRIS-PITChv2-HygR-FLAG (UPF1 N)	pCRIS-PITChv2	Based on: pCRIS-PITChv2-dTAG-Puro (BRD4) was a gift from James Bradner & Behnam Nabet (Addgene plasmid # 91796 ; http://n2t.net/addgene:91796 ; RRID:Addgene_91796)	3928
pCRISPaint-myc-PuroR	pCRISPaint	pCRISPaint-myc-PuroR was a gift from Veit Hornung (Addgene plasmid # 80961 ; http://n2t.net/addgene:80961 ; RRID:Addgene_80961)	3761
pCRISPaint-GFP-PuroR	pCRISPaint	pCRISPaint-TagGFP2-PuroR was a gift from Veit Hornung (Addgene plasmid # 80970 ; http://n2t.net/addgene:80970 ; RRID:Addgene_80970)	2867
px330-SMG8 delKID-R57	px330	gRNA sequence was integrated via oligo annealing of P2934/P2935 and digest with BbsI (frame 0)	3875
px330-SMG8-IDT-AA	px330	gRNA sequence was integrated via oligo annealing of P2502/P2503 and digest with BbsI (frame 1)	3537
px330-SMG9-chop94	px330	gRNA sequence was integrated via oligo annealing of P2603/P2604 and digest with BbsI (frame 2)	3619
pCAS9-mCherry-Frame +0	pCAS9	pCAS9-mCherry-Frame +0 was a gift from Veit Hornung (Addgene plasmid # 66939 ; http://n2t.net/addgene:66939 ; RRID:Addgene_66939)	2869
pCAS9-mCherry-Frame +1	pCAS9	pCAS9-mCherry-Frame +1 was a gift from Veit Hornung (Addgene plasmid # 66940 ; http://n2t.net/addgene:66940 ; RRID:Addgene_66940)	2870
pCAS9-mCherry-Frame +2	pCAS9	pCAS9-mCherry-Frame +2 was a gift from Veit Hornung (Addgene plasmid # 66941 ; http://n2t.net/addgene:66941 ; RRID:Addgene_66941)	2871

### Sheet: Primers
Kueckelmann et al. 2024 - Table S1 - Primers
List of all primers used in this study
Primers
Target	Name	Sequence	Description	Internal ID
SMG8	SMG8_delKID_gRNA_R57_se	caccgCTATTGTGATATAGCACAGG	SMG8 delKID; Oligo with gRNA for cloning into px330 (1374); CRISPaint	P2934
SMG8	SMG8_delKID_gRNA_R57_as	AAACCCTGTGCTATATCACAATAGC	SMG8 delKID; Oligo with gRNA for cloning into px330 (1374); CRISPaint	P2935
SMG8	SMG8_R13_R57_1_se	TGTTTGTGGGGTTAGATGTTGT	Genotyping of SMG8 delKID clones; CRISPaint	P3005
SMG8	SMG8_R13_R57_2_as	GGAGGAGCAGGAGAGGATTC	Genotyping of SMG8 delKID clones; CRISPaint	P3008
SMG8	SMG8_crRNA_IDT-AA_se	caccAGCTTGCGAGACCTTCTAAT	SMG8 KO; Oligo with gRNA for cloning into px330 (1374); CRISPaint	P2502
SMG8	SMG8_crRNA_IDT-AA_as	aaacATTAGAAGGTCTCGCAAGCT	SMG8 KO; Oligo with gRNA for cloning into px330 (1374); CRISPaint	P2503
SMG8	SMG8_IDT-AA_seq_se	CTGAAGAAGCGGAGGAAGGA	Genotyping of SMG8 KO clones; CRISPaint	P2537
SMG8	SMG8_IDT-AA_seq_as	TCCCACAACGCAGATCTCAT	Genotyping of SMG8 KO clones; CRISPaint	P2538
SMG9	SMG9_chop94_se	caccgTGCGCCACCCAAGGGGGAGA	SMG9 KO; Oligo with gRNA for cloning into px330 (1374); CRISPaint	P2603
SMG9	SMG9_chop94_as	aaacTCTCCCCCTTGGGTGGCGCAc	SMG9 KO; oligo with gRNA for cloning into px330 (1374); CRISPaint	P2604
SMG9	SMG9_IDT-AB_seq_se	TTCTCATGAAGCCACGGGAG	Genotyping of SMG9 KO clones; CRISPaint	P2541
SMG9	SMG9_IDT-AB_seq_as	CGACAGCTGGAGATTGGAGA	Genotyping of SMG98 KO clones; CRISPaint	P2542
UPF1	UPF1_gRNA_Nter_se	CACCGCCCGTACGCCTCCACGCTCA	FLAG-UPF1 tagging; Oligo with gRNA for cloning into pX330-BbsI-PITCh (3820); PITCh	P3026
UPF1	UPF1_gRNA_Nter_as	AAACTGAGCGTGGAGGCGTACGGGC	FLAG-UPF1 tagging; Oligo with gRNA for cloning into pX330-BbsI-PITCh (3820); PITCh	P3027
UPF1	UPF1_genotyping_se	TCGGCACTGTTACCTCTCG	Genotyping: 5' end of PITCh cassette	P3028
UPF1	UPF1_genotyping2_as	CGTCTGGCTAGGAAGAGTAAAG	Genotyping: 3' end of PITCh cassette	P3500
GFP	GFP_CRISPaint_as_2	TCTTCATGTGCTCGGGGTAG	Genotyping for GFP gene (SMG9 KO); CRISPaint	P2546
Puro	PuroR_16_as	AACGTCGTCTCTTGTAGCCA	Genotyping for Puromycin resistance gene (SMG8 delKID, SMG8 KO); CRISPaint	P2719
Hyg	HygR_as	TTTGTAGAAACCATCGGCGC	Genotyping: 5' end of PITCh cassette; Hygromycin; sense	P3024
Hyg	Hyg_282_se	TTTCGATGATGCAGCTTGGG	Genotyping: 3' end of PITCh cassette; Hygromycin; antisense	P3096
SRSF2	SRSF2_e2_se	GAATCCAAATCCAGGTCGC	End-point PCR; NMD Target	P1676
SRSF2	SRSF2_e3_as	CCAGTTGCTTGTTCCAAGGA	End-point PCR; NMD Target	P1677
SRSF2	SRSF2_e2-e3-splice_as	CAGGAGACCGCAGCATTTTC	qPCR; NMD Target	P1851
SRSF2	SRSF2_e2-e4-splice_as	CTGCTTGCCGATACATCATTTTC	qPCR; NMD Target	P1852
SRSF2	SRSF2_e2-splice_se	CGGTCTCCAGATCTCGTTCG	qPCR; NMD Target	P1853
ZFAS1	Primer 1	CCACGTGCAGACATCTACAAC	Probe-based qPCR; NMD Target	/
ZFAS1	Primer 2	AACACCCGCATTCATCCTG	Probe-based qPCR; NMD Target	/
ZFAS1	Probe	/5Cy5/CGATCTCCT/TAO/GACGAGTTTATTGTTGGCC/3IAbRQSp/	Probe-based qPCR; NMD Target	/
GAS5	Primer 1	GACTCCTGTGAGGTATGGTG	Probe-based qPCR; NMD Target	/
GAS5	Primer 2	GGCTTGCTCTTTAGGACTTCA	Probe-based qPCR; NMD Target	/
GAS5	Probe	/5SUN/CGGATGCAG/ZEN/TGTGGCTCTGGA/3IABkFQ/	Probe-based qPCR; NMD Target	/
B2M	Primer 1	GGACTGGTCTTTCTATCTCTTGT	Probe-based qPCR; NMD Target	/
B2M	Primer 2	ACCTCCATGATGCTGCTTAC	Probe-based qPCR; NMD Target	/
B2M	Probe	/56-FAM/CCTGCCGTG/ZEN/TGAACCATGTGACT/3IABkFQ/	Probe-based qPCR; NMD Target	/
TBP	Primer 1	GCTGTTTAACTTCGCTTCCG	Probe-based qPCR; NMD Target	/
TBP	Primer 2	CAGCAACTTCCTCAATTCCTTG	Probe-based qPCR; NMD Target	/
TBP	Probe	/56-FAM/TGATCTTTG/ZEN/CAGTGACCCAGCATCA/3IABkFQ/	Probe-based qPCR; NMD Target	/

### Sheet: sgRNAs
Kueckelmann et al. 2024 - Table S1 - Primers
List of all sgRNAs used in this study
sgRNA
Target	Sequence	Description
SMG8 delKID	CTATTGTGATATAGCACAGG	Depleting AA598-991
SMG8 KO	AGCTTGCGAGACCTTCTAAT	Depleting AA11-991
SMG9 KO	TGCGCCACCCAAGGGGGAGA	Depleting AA136-520
FLAG-UPF1	CCCGTACGCCTCCACGCTCA	N-terminal FLAG-tagging

### Sheet: siRNAs
Kueckelmann et al. 2024 - Table S1 - siRNAs
List of all siRNAs used in this study
siRNAs
Name	Targeting sequence	Source	Internal ID
Luciferase	5′‑CGUACGCGGAAUACUUCGA-3′	Integrated DNA Technologies	S001
SMG1	5'-GUGUAUGUGCGCCAAAGUATT-3'	Integrated DNA Technologies	S010
SMG5	5′‑GAAGGAAAUUGGUUGAUAC-3′	Integrated DNA Technologies	S122
SMG6	5′‑GGGUCACAGUGCUGAAGUA-3′	Integrated DNA Technologies	S004
SMG7	5′‑CGAUUUGGAAUACGCUUUA-3′	Integrated DNA Technologies	S006

### Sheet: RNA-Seq data
Kueckelmann et al. 2024 - Table S1 - siRNAs
List of all RNA-seq data set used in this study
RNA-seq data
Name	Source	BioStudies accession
SMG1, SMG8, SMG9	This study	E-MTAB-13949
UPF1 degron	Boehm et al. 2024	E-MTAB-13788, E-MTAB-13829
SMG5, SMG6, SMG7	Boehm, Kueckelmann et al. 2021	E-MTAB-9330
UPF3A/B	Wallmeroth et al. 2022	E-MTAB-10716
